# Quantitative proteomic analysis of soil-grown *Brassica napus* responses to nutrient deficiency

**DOI:** 10.1101/2024.09.01.610712

**Authors:** LE Grubb, S Scandola, D Mehta, I Khodabocus, RG Uhrig

## Abstract

Macronutrients such as nitrogen (N), phosphorus (P), potassium (K), and sulphur (S) are critical for plant growth and development. Field-grown canola (*Brassica napus* L.) is supplemented with fertilizers to maximize plant productivity, while deficiency in these nutrients can cause significant yield loss. A holistic understanding of the interplay between these nutrient deficiency responses in a single study and canola cultivar is thus far lacking, hindering efforts to increase the nutrient use efficiency of this important oil seed crop. To address this, we performed a comparative quantitative proteomic analysis of both shoot and root tissue harvested from soil-grown canola plants experiencing either nitrogen, phosphorus, potassium, or sulphur deficiency. Our data provide critically needed insights into the shared and distinct molecular responses to macronutrient deficiencies in canola. Importantly, we find more conserved responses to the four different nutrient deficiencies in canola roots, with more distinct proteome changes in aboveground tissue. Our results establish a foundation for a more comprehensive understanding of the shared and distinct nutrient deficiency response mechanisms of canola plants and pave the way for future breeding efforts.
