## Supplemental Table 1 for "Quantitative proteomic analysis of soil-grown *Brassica napus* responses to nutrient deficiency"

### Sheet: Solutions recipes
TABLE S1. Hoagland’s nutrient solution recipes for nutrient deficiency conditions
		mL Stock Solution per 1L of treatment solution
Component	Stock concentration (g/L)	Complete	- Nitrogen	-Phosphate	- Potassium	-Sulphur
CaNO3.4H2O, 2 M	472	2.5	0	2	2.5	2
KNO3 2 M	202	2.5	0	3	0	3
KH2PO4 1 M	136	1	0	0	0	1
MgSO4.7H2O 2 M	492	1	1	1	1	0
EDTA-Fe 50 mM	18.4	1	1	1	1	1
H3BO3	2.86	1	1	1	1	1
MnCl2.4H2O	1.18	1	1	1	1	1
ZnSO4.7H2O	0.22	1	1	1	1	1
CuSO4.5H2O	0.08	1	1	1	1	1
Na2MoO4	0.12	1	1	1	1	1
K2SO4 0.05 M	87	0	5	0	0	0
CaSO4.2H20 0.01 M	1.72	0	200	0	0	0
Ca(H2PO4)2.H2O 0.05 M	12.6	0	10	0	10	0
Mg(NO3)2.6H20 1 M	156	0	0	0	0	2
