## Supplemental Table 3 for "Quantitative proteomic analysis of soil-grown *Brassica napus* responses to nutrient deficiency"

### Sheet: Readme
Shoot_PS_BP	Enriched correlated biological process GO terms between shoot -P and -S conditions
Shoot_PS_MF	Enriched correlated molecular function GO terms between shoot -P and -S conditions
Roots_PS_BP	Enriched correlated biological process GO terms between root -P and -S conditions
Roots_PS_MF	Enriched correlated molecular function GO terms between root -P and -S conditions
Root_NS_BP	Enriched correlated biological process GO terms between root -N and -S conditions
Root_NS_MF	Enriched correlated molecular function GO terms between root -N and -S conditions

### Sheet: Shoot_PS_BP
GO Term	Description	p-value	Gene Ratio
GO:1901615	organic hydroxy compound metabolic process	0.000638	0.181818
GO:0009058	biosynthetic process	0.00257797	0.0785024
GO:0044267	cellular protein metabolic process	0.0032062	0.0699029
GO:1901576	organic substance biosynthetic process	0.00397933	0.0800508
GO:0071470	cellular response to osmotic stress	0.00405899	0.428571
GO:0051194	positive regulation of cofactor metabolic process	0.00555115	1
GO:0044710	single-organism metabolic process	0.00578909	0.0734856
GO:0070417	cellular response to cold	0.00668096	0.5
GO:0043412	macromolecule modification	0.00735388	0.0865801
GO:0015995	chlorophyll biosynthetic process	0.00913971	0.214286
GO:1901403	positive regulation of tetrapyrrole metabolic process	0.00932401	1

### Sheet: Shoot_PS_MF
GO Term	Description	p-value	Gene Ratio
GO:0043495	protein anchor	0.00476718	1
GO:0009678	hydrogen-translocating pyrophosphatase activity	0.00591326	0.666667

### Sheet: Root_PS_BP
GO Term	Description	p-value	Gene Ratio
GO:0009056	catabolic process	0.00029	0.0575758
GO:0051346	negative regulation of hydrolase activity	0.00110681	0.375
GO:0030162	regulation of proteolysis	0.00219391	0.266667
GO:0044248	cellular catabolic process	0.00260454	0.0612245
GO:0043170	macromolecule metabolic process	0.00321017	0.0362573
GO:0006352	DNA-templated transcription, initiation	0.00382916	0.272727
GO:0007049	cell cycle	0.00436781	0.1
GO:0051336	regulation of hydrolase activity	0.00447978	0.153846
GO:0010951	negative regulation of endopeptidase activity	0.00479488	0.5
GO:0006970	response to osmotic stress	0.00543701	0.0823529
GO:0009892	negative regulation of metabolic process	0.0054948	0.0833333
GO:0010466	negative regulation of peptidase activity	0.00662112	0.375
GO:0052548	regulation of endopeptidase activity	0.00783695	0.428571
GO:0045861	negative regulation of proteolysis	0.00805593	0.333333
GO:0006457	protein folding	0.00810368	0.0985915
GO:0034976	response to endoplasmic reticulum stress	0.00926459	0.210526
GO:0033587	shikimate biosynthetic process	0.00943396	1

### Sheet: Root_PS_MF
GO Term	Description	p-value	Gene Ratio
GO:0002020	protease binding	0.000609	0.357143
GO:0005509	calcium ion binding	0.00138993	0.134328
GO:0016684	oxidoreductase activity, acting on peroxide as acceptor	0.00139886	0.104167
GO:0043169	cation binding	0.00343972	0.0442623
GO:0004866	endopeptidase inhibitor activity	0.00479488	0.5
GO:0030414	peptidase inhibitor activity	0.00499407	0.375
GO:0008289	lipid binding	0.00610515	0.134615
GO:0061135	endopeptidase regulator activity	0.00783695	0.428571

### Sheet: Root_NS_BP
GO Term	Description	p-value	Gene Ratio
GO:0044248	cellular catabolic process	0.00161873	0.0571429
GO:0009056	catabolic process	0.0019976	0.0515152
GO:0009063	cellular amino acid catabolic process	0.00524755	0.111111
GO:1901606	alpha-amino acid catabolic process	0.00626097	0.111111

### Sheet: Root_NS_MF
GO Term	Description	p-value	Gene Ratio
GO:0008327	methyl-CpG binding	0.000596	1
GO:0043169	cation binding	0.00111975	0.0442623
GO:0005488	binding	0.00151867	0.0399047
GO:0016684	oxidoreductase activity, acting on peroxide as acceptor	0.00255747	0.104167
GO:0008234	cysteine-type peptidase activity	0.00803413	0.181818
GO:0004427	inorganic diphosphatase activity	0.00847805	0.4
