## Supplemental Table 4 for "Quantitative proteomic analysis of soil-grown *Brassica napus* responses to nutrient deficiency"

### Sheet: Readme
Shoot_duplicates	log2FC for shoot proteins with duplicates in Brassica napus as denoted in Figure 5a
Root_duplicates	log2FC for root proteins with duplicates in Brassica napus as denoted in Figure 5b

### Sheet: Shoot_duplicates
Brassica Gene ID	AGI	Name	Shoot -N	Shoot -P	Shoot -K	Shoot -S
BnaC05T0008900WE	AT1G01080	CP28B	-0.989473	0	0	0
BnaA10T0009100WE	AT1G01080	CP28B	-0.700059	0	0	0
BnaA08T0300300WE	AT1G02780	RPL19A	-0.862672	0	-0.620963	0
BnaA10T0015200WE	AT1G02780	RPL19A	-0.708104	-0.775786	0	-0.609614
BnaC05T0020400WE	AT1G03475	CPX1	-1.52589	-1.20868	-0.886093	-0.884149
BnaA10T0020700WE	AT1G03475	CPX1	-0.614469	0	0	0
BnaA08T0297600WE	AT1G03600	PSB27-1	-1.07258	0	0	0
BnaA10T0021800WE	AT1G03600	PSB27-1	-0.675342	0	0	0
BnaA10T0048600WE	AT1G06570	HPD	0	0.813765	0	0
BnaA09T0641500WE	AT1G06570	HPD	1.50605	0	-4.07637	0
BnaA10T0051900WE	AT1G07040		0.742098	0	0	0
BnaC05T0049800WE	AT1G07040		0.774846	0.655952	0	0.630995
BnaA06T0049200WE	AT1G08480	SDH6	0.873555	0	0	0
BnaA08T0278400WE	AT1G08480	SDH6	1.41229	0	-0.690309	-0.760581
BnaA06T0049800WE	AT1G08550	VDE1	-1.30665	0	0	0
BnaC05T0062800WE	AT1G08550	VDE1	-0.92588	0	0	0
BnaC08T0142400WE	AT1G09310	SVB2	-0.750397	0	0	-0.612507
BnaA06T0054100WE	AT1G09310	SVB2	0	-1.76034	-2.7934	0
BnaA06T0057200WE	AT1G09640		-0.93238	0	0	0
BnaC05T0072100WE	AT1G09640		-0.851736	0	0	0
BnaA08T0272100WE	AT1G09740		1.54003	0	0	0
BnaC08T0146500WE	AT1G09740		1.62631	0	0	0
BnaC05T0085500WE	AT1G10960	FD1	-0.745852	-0.910472	0	0
BnaA06T0069600WE	AT1G10960	FD1	0.9146	0	0	0
BnaA09T0616700WE	AT1G11910	APA1	1.03988	0	0	0
BnaC08T0455200WE	AT1G11910	APA1	1.10941	0	0.856805	0
BnaA08T0259700WE	AT1G11910	APA1	1.68479	0	0.843722	0
BnaC05T0100600WE	AT1G12230	GSM2L	-1.04964	0	0	0
BnaA06T0082500WE	AT1G12230	GSM2L	0	0	-3.55773	0
BnaC08T0453200WE	AT1G12240	BFRUCT4	-2.79473	0	-0.602766	0
BnaA06T0082400WE	AT1G12240	BFRUCT4	-1.69801	0	0	0
BnaC08T0452700WE	AT1G12310	CML13	0	-0.811727	-0.749861	-1.14253
BnaA06T0082200WE	AT1G12310	CML13	0	0	0	-0.611473
BnaC05T0130000WE	AT1G16080		0	-2.50446	-2.03499	-2.38627
BnaA06T0107100WE	AT1G16080		0	0	0.652664	0
BnaC07T0170900WE	AT1G20450	ERD10	0	0	-0.65168	0
BnaC05T0168500WE	AT1G20450	ERD10	0	1.13434	0	0
BnaC05T0178500WE	AT1G21500		0	0	-1.10645	-0.740567
BnaC07T0164600WE	AT1G21500		0.736373	0	0	0
BnaA09T0429500WE	AT1G22710	SUC2	0	0	0.64915	0
BnaC05T0190600WE	AT1G22710	SUC2	1.40794	0	0	-1.09716
BnaA07T0115500WE	AT1G22710	SUC2	1.69127	0	0	0
BnaC05T0240600WE	AT1G29470		0	-1.87191	-1.09934	0
BnaC07T0121400WE	AT1G29470		0.634771	0	0	0
BnaA08T0068800WE	AT1G32200	ATS1	-0.598582	0	0	0
BnaA05T0278400WE	AT1G32200	ATS1	-0.596026	0	0	-0.79398
BnaC05T0274600WE	AT1G32990	RPL11	-1.21896	-1.06771	-0.826673	-0.855319
BnaA09T0359900WE	AT1G32990	RPL11	-0.842247	0	0	0
BnaA08T0063600WE	AT1G34000	OHP2	-2.08205	0	-0.587925	0
BnaA09T0354800WE	AT1G34000	OHP2	0	-1.46603	-2.47211	0
BnaA08T0043100WE	AT1G47420	SDH5	0	0	-0.744156	-0.898471
BnaA10T0059300WE	AT1G47420	SDH5	1.45367	0	0	0
BnaA06T0038600WE	AT1G48610		0	-1.09494	-1.28277	0
BnaC06T0024000WE	AT1G48610		0.781473	0	0	0
BnaC08T0019200WE	AT1G48610		0.881204	0	0	0
BnaC06T0024100WE	AT1G48620	HON5	0.935205	0	0	0
BnaC05T0297800WE	AT1G48620	HON5	2.24098	0	-1.44833	1.71259
BnaA08T0027800WE	AT1G49970	CLPR1	0	-0.82049	-0.793103	0
BnaC03T0677000WE	AT1G49970	CLPR1	0	-0.666811	0	0
BnaC06T0103700WE	AT1G51980	MPPalpha1	0.717126	0	0	0
BnaA08T0019400WE	AT1G51980	MPPalpha1	0.729768	0	0	0
BnaC06T0051800WE	AT1G51980	MPPalpha1	0.839705	0	0	0
BnaA06T0020100WE	AT1G51980	MPPalpha1	2.45993	1.32726	1.20494	0
BnaA06T0005800WE	AT1G54220	MTE2-3	0	0	-0.844668	0
BnaC06T0073700WE	AT1G54220	MTE2-3	0.686898	0	0	0
BnaA09T0159300WE	AT1G60000	CP28A	-2.04313	-1.08514	-0.65795	-1.13089
BnaC09T0193500WE	AT1G60000	CP28A	0	-0.770564	0	-0.959652
BnaC02T0192800WE	AT1G65290	MTACP2	-0.829736	0	-0.978752	0
BnaA02T0156500WE	AT1G65290	MTACP2	0	0	-1.05824	0
BnaC02T0210200WE	AT1G67830	FXG1	-0.608277	0	0	0
BnaA07T0290500WE	AT1G67830	FXG1	0	0	0.698067	0.619384
BnaC06T0384600WE	AT1G69830	AMY3	1.55406	0	0	0
BnaA07T0307800WE	AT1G69830	AMY3	1.60922	0	0.861003	0
BnaA02T0196100WE	AT1G72150	PATL1	1.14693	0	-0.95644	0
BnaC02T0252500WE	AT1G72150	PATL1	1.28454	0	2.54287	3.6649
BnaA07T0332400WE	AT1G73230		-1.94305	0	0	0
BnaC02T0263800WE	AT1G73230		-1.16029	0	0	0
BnaA07T0354000WE	AT1G76100	PETE	-0.623318	-0.653108	-0.89031	-0.796674
BnaC06T0439000WE	AT1G76100	PETE	0	0	-0.729373	0
BnaA07T0239200WE	AT1G76180	ERD14	-1.23749	-1.06251	-2.93318	0
BnaA07T0354800WE	AT1G76180	ERD14	0	-1.67983	-3.21118	0
BnaC08T0158800WE	AT1G79850	RPS17	-0.819511	0	0	0
BnaC08T0158700WE	AT1G79850	RPS17	0	-1.09909	-1.10142	-1.06424
BnaC06T0068300WE	AT1G79920	HSP70-15	0	0	-0.629722	0
BnaA04T0035500WE	AT1G79920	HSP70-15	0	-1.39979	0	0
BnaC06T0483200WE	AT1G80300	AATP1	2.16135	0	0.787461	0
BnaC06T0269700WE	AT1G80300	AATP1	3.20165	0	0.773017	0.714545
BnaA07T0218600WE	AT1G80300	AATP1	3.52638	0	0	0
BnaA09T0203500WE	AT2G01250	RPL7B	0	0	-0.639098	0
BnaC08T0158100WE	AT2G01250	RPL7B	0	0.652564	0	0
BnaC07T0281800WE	AT2G04030	HSP90-5	-1.15624	0	0	0
BnaA06T0426800WE	AT2G04030	HSP90-5	-0.956215	0	0	0
BnaC09T0245200WE	AT2G04030	HSP90-5	-0.896089	0	0	0
BnaC09T0113500WE	AT2G14170	ALDH6B2	0.602542	0	0	0
BnaA09T0095800WE	AT2G14170	ALDH6B2	0.84728	0	0	0
BnaA06T0347900WE	AT2G17695		1.15893	0	0	0
BnaC03T0433600WE	AT2G17695		1.2708	0	0.915653	0
BnaC05T0246500WE	AT2G18110		-1.24798	-1.55839	-1.46916	-1.48233
BnaA08T0185000WE	AT2G18110		-0.684582	-0.712967	0	0
BnaA07T0011000WE	AT2G19480	NAP1;2	-1.14445	0	0	0
BnaA09T0576400WE	AT2G19480	NAP1;2	-0.630389	0	0	0
BnaC09T0167800WE	AT2G19940		0	-0.773441	0	0
BnaA09T0139900WE	AT2G19940		0.848691	0	0	0
BnaA07T0003400WE	AT2G20420		0	-0.952028	-0.678367	0
BnaA09T0125200WE	AT2G20420		0.635243	0	0	0
BnaC09T0150000WE	AT2G20420		0.641825	0	0	0
BnaA04T0136200WE	AT2G22170	PLAT2	0.611581	0	0	0
BnaA09T0561600WE	AT2G22170	PLAT2	0.839898	0.600791	0	0
BnaA09T0549100WE	AT2G24270	ALDH11A3	-0.962549	-0.642114	0	-0.682606
BnaA04T0151200WE	AT2G24270	ALDH11A3	-0.673079	0	0	0
BnaA04T0169100WE	AT2G27710	RPP2B-2	-1.20528	0	0	0
BnaC04T0467900WE	AT2G27710	RPP2B-2	-1.18515	-1.12317	-1.46674	0
BnaC04T0201600WE	AT2G27710	RPP2B-2	-1.14367	0	-0.734404	0
BnaA07T0149700WE	AT2G27710	RPP2B-2	-0.924007	0	0	0
BnaC04T0474100WE	AT2G28605	PPD2	0.612413	0	0	0
BnaA04T0173700WE	AT2G28605	PPD2	0.623401	0	0	0
BnaC03T0209400WE	AT2G28720	HTB3	0	-0.915299	0.834192	-0.673137
BnaC04T0187700WE	AT2G28720	HTB3	0	1.51282	2.41941	1.53115
BnaC04T0475200WE	AT2G28720	HTB3	1.48228	0	-3.31377	0
BnaA03T0242300WE	AT2G28720	HTB3	3.02136	2.32784	1.7134	2.15386
BnaC04T0476300WE	AT2G28800	ALB3	-0.653952	-0.878875	-0.927108	0
BnaA04T0175400WE	AT2G28800	ALB3	-0.590085	0	0	0
BnaC04T0148200WE	AT2G32240	PICC	0	0	0	-0.679811
BnaA03T0169900WE	AT2G32240	PICC	0.835943	-2.34358	-1.36931	0
BnaA04T0204000WE	AT2G33380	PXG3	0.824594	0	0	0
BnaC03T0125400WE	AT2G33380	PXG3	0.924895	0	0	0
BnaA08T0186700WE	AT2G34420	LHB1B2	-0.870424	-0.629321	-0.809053	-0.978954
BnaA07T0083400WE	AT2G34420	LHB1B2	-0.864801	0	-0.651839	0
BnaA05T0092300WE	AT2G35490	PAP3	0.77869	0	0	0
BnaC04T0112100WE	AT2G35490	PAP3	0.946726	0	0	0
BnaA05T0075700WE	AT2G36390	SBE2.1	1.31483	-1.87236	0	-1.73606
BnaC04T0534900WE	AT2G36390	SBE2.1	1.4367	0	0	0
BnaC03T0143800WE	AT2G36880	METK3	0	-1.20907	-0.844211	-1.72362
BnaC04T0098000WE	AT2G36880	METK3	0	0	0.760764	0
BnaA05T0069500WE	AT2G37240		0.836479	0	0	0
BnaC04T0094900WE	AT2G37240		1.04087	0	0	0
BnaA03T0196900WE	AT2G38040	CAC3	-1.22605	0	0	-0.725765
BnaA05T0063200WE	AT2G38040	CAC3	-0.977795	-1.95893	-3.26364	-1.26356
BnaC04T0086100WE	AT2G38040	CAC3	0	-1.33175	-1.72718	-0.677862
BnaA05T0050700WE	AT2G39990	TIF3F1	-1.13699	0	0	0
BnaC03T0167200WE	AT2G39990	TIF3F1	-0.844302	0	0	0
BnaC04T0561000WE	AT2G40490	HEME2	-1.01761	0	0	0
BnaA04T0247100WE	AT2G40490	HEME2	-0.989547	0	0	0
BnaA05T0011700WE	AT2G40890	CYP98A3	-0.745269	0	1.22694	0
BnaA03T0214500WE	AT2G40890	CYP98A3	0.868717	0	0.798236	0
BnaA03T0217700WE	AT2G41740	VLN2	0.644014	0	0	0
BnaC03T0178800WE	AT2G41740	VLN2	0.704979	0	-1.39446	-0.82752
BnaA05T0016800WE	AT2G41740	VLN2	0.875843	0	0	0
BnaA03T0226100WE	AT2G43710	FAB2	-0.587457	0	-0.900855	0
BnaA05T0030100WE	AT2G43710	FAB2	0	-0.677145	0	-0.607863
BnaA03T0226800WE	AT2G43950	OEP37	0.84266	0	0	0
BnaC04T0582800WE	AT2G43950	OEP37	0.859803	0	0	0
BnaC04T0583200WE	AT2G44060	LEA26	-1.58919	0	0	0
BnaA04T0267700WE	AT2G44060	LEA26	-1.37298	0	0	0
BnaA03T0229700WE	AT2G44640		0	-0.581268	0	0
BnaA05T0036400WE	AT2G44640		0.649704	0	0	0
BnaA05T0036500WE	AT2G44650	CPN10-2	-1.82541	-0.882509	0	-0.997812
BnaA04T0270000WE	AT2G44650	CPN10-2	0	0	-0.671022	0
BnaA05T0045100WE	AT2G45820	DBP	0.627168	0	0	0
BnaA04T0275900WE	AT2G45820	DBP	1.34607	0	0	0
BnaA03T0239400WE	AT2G47400	CP12-1	-0.705318	0	0	-0.597119
Bnascaffold1556T0005200WE	AT2G47400	CP12-1	0	0	-1.11914	0
BnaC03T0206200WE	AT2G47710		0	-1.4404	0	-1.73833
BnaC04T0001800WE	AT2G47710		0.947693	0	0	0
BnaA04T0284700WE	AT2G47710		1.72097	0	0	0
BnaA03T0292800WE	AT3G01670	SEOA	1.02382	0	0	0
BnaC03T0273200WE	AT3G01670	SEOA	1.36478	0	0	0
BnaA05T0444600WE	AT3G01670	SEOA	1.83651	1.08954	0.936713	0.664156
AT3G01910	AT3G01910	SOX	-1.27781	0	-0.792672	-0.648673
AT3G01910	AT3G01910	SOX	-0.637319	0	0	0
BnaC01T0443800WE	AT3G02090	MPPbeta	0.800039	0	0	0
BnaC05T0552100WE	AT3G02090	MPPbeta	0.880472	0	0	0
BnaA01T0319700WE	AT3G03100		0.881698	0	0	0
BnaA05T0438800WE	AT3G03100		1.67205	0	-3.14356	1.37695
BnaA05T0431300WE	AT3G04840	RPS3AA	-0.678179	0	0	0
BnaA01T0309800WE	AT3G04840	RPS3AA	-0.625155	0	0	0
BnaC05T0517500WE	AT3G05900		0	-1.21325	0	-3.62019
BnaA05T0422300WE	AT3G05900		0	-1.31427	-1.09106	0
BnaC05T0511200WE	AT3G06510	SFR2	0.809609	0	0	0
BnaA05T0416500WE	AT3G06510	SFR2	0.893329	0	0	0
BnaC01T0418900WE	AT3G07390	AIR12	0.660391	0	0	0
BnaA03T0319400WE	AT3G07390	AIR12	1.20971	0	0	0
BnaA05T0409700WE	AT3G07390	AIR12	1.65842	0	0	0
BnaC05T0489900WE	AT3G09580		0.626034	0	0	0
BnaA05T0395900WE	AT3G09580		0.656622	0	0	0
BnaA03T0336300WE	AT3G11780		0	0.857278	0	0
BnaA01T0285100WE	AT3G11780		1.62686	0	0	0
BnaA01T0283200WE	AT3G12130	C3H36	0	0	-4.48754	0
BnaC01T0389900WE	AT3G12130	C3H36	0	0	-2.84467	0
BnaA05T0367900WE	AT3G13290	VCR	0	-0.949653	-0.735667	0
BnaC05T0447100WE	AT3G13290	VCR	0.8293	0	0	0
BnaA03T0347700WE	AT3G13930	MTE2-2	0.766518	0	0	0
BnaC03T0335400WE	AT3G13930	MTE2-2	1.68011	-2.3768	-2.0905	-1.99952
BnaA05T0360500WE	AT3G14110	FLU	-1.01287	0	0	0
BnaA03T0348200WE	AT3G14110	FLU	-0.89267	0	0	0
BnaA03T0352700WE	AT3G15190	RPS20	-1.44025	-1.13541	-1.22291	0
BnaC01T0365500WE	AT3G15190	RPS20	-0.778558	0	0	0
BnaA05T0352100WE	AT3G15190	RPS20	0	0	-1.79726	0
BnaA01T0263000WE	AT3G15190	RPS20	0	-0.607799	-0.987126	0
BnaC05T0424000WE	AT3G15360	TRX-M4	-0.85964	0	0	0
BnaA05T0350100WE	AT3G15360	TRX-M4	0	-0.836672	0	-0.641119
BnaA03T0356500WE	AT3G16000	MFP1	-1.75798	0	0	0
BnaA05T0344500WE	AT3G16000	MFP1	-1.31627	-0.813854	0	0
BnaC05T0417400WE	AT3G16000	MFP1	-1.26568	0	0	0
BnaC03T0347900WE	AT3G16000	MFP1	-1.1864	0	0	0
BnaC05T0386600WE	AT3G18890	TIC62	-0.736578	0	0	0
BnaA05T0320500WE	AT3G18890	TIC62	-0.620517	0	0	0
BnaC01T0321800WE	AT3G20380		0.746963	0.839648	-0.656043	0
BnaA05T0305000WE	AT3G20380		2.45698	0	0	1.311
BnaA03T0374500WE	AT3G20390	RIDA	-1.49069	0	-0.750126	-1.13908
BnaA05T0304900WE	AT3G20390	RIDA	0	0	0	-0.692181
BnaA07T0074300WE	AT3G23400	PAP6-2	0	0	-1.4428	0
BnaC07T0104000WE	AT3G23400	PAP6-2	0.819447	0	0	0
BnaC07T0089900WE	AT3G24170	GR1-2	0	0.612099	0.835273	0
BnaA03T0389000WE	AT3G24170	GR1-2	0.724073	0	0	0
BnaA06T0424000WE	AT3G25860	LTA2	-0.95748	-0.791384	0	0
BnaC07T0285800WE	AT3G25860	LTA2	1.25177	-1.55555	0	0
BnaC07T0286500WE	AT3G25920	RPL15	-0.697323	0	0	0
BnaA09T0215700WE	AT3G25920	RPL15	-0.628209	0	0	0
BnaA02T0350900WE	AT3G29320	PHS1-3	1.2687	0	0	0
BnaC02T0459400WE	AT3G29320	PHS1-3	1.88623	0	0	0
Bnascaffold286T0038700WE	AT3G42050	VHA-H	0	-1.81017	0	0
BnaC07T0459800WE	AT3G42050	VHA-H	1.9378	0	-2.47741	1.57711
BnaA06T0166400WE	AT3G48000	ALDH2B4	0	-0.901733	0	-1.15456
BnaC08T0237400WE	AT3G48000	ALDH2B4	0.586259	0	0	0
BnaC08T0274400WE	AT3G52140	FMT	0	0	1.65738	0
BnaC04T0334000WE	AT3G52140	FMT	0.729967	0	0	0
BnaA09T0454600WE	AT3G52150	PSRP2	-0.739882	0	0	0
BnaC04T0333900WE	AT3G52150	PSRP2	-0.723019	0	0	0
BnaC08T0285900WE	AT3G53420	PIP2-1	0	0	-0.598968	0
BnaA09T0464900WE	AT3G53420	PIP2-1	0.648354	0	0	0
BnaC08T0299100WE	AT3G54960	PDIL1-3	0	0	-4.65225	0
BnaA09T0477700WE	AT3G54960	PDIL1-3	0.758251	0	0	0
BnaC07T0195100WE	AT3G55410	E1-OGDH1	0	0	-1.68876	-1.39768
BnaA07T0185300WE	AT3G55410	E1-OGDH1	1.07065	0	0	0
BnaA07T0187900WE	AT3G56240	CCH	0	0	1.16971	0
BnaA04T0034000WE	AT3G56240	CCH	0.840463	0	0	0
BnaA04T0033100WE	AT3G56490	HINT1	-0.7081	0	0	0
BnaA09T0490200WE	AT3G56490	HINT1	0	0	-0.638936	0
BnaC04T0293300WE	AT3G57260	BG2	0	1.40474	-0.624597	0
BnaC04T0292300WE	AT3G57260	BG2	0	1.00958	0	0
BnaC04T0286000WE	AT3G58010	PAP9	0	0	0	-0.783577
BnaA04T0025200WE	AT3G58010	PAP9	0.857492	0	0	0
BnaC08T0340000WE	AT3G59990	MAP2B	0.775571	0	0	0
BnaA09T0514600WE	AT3G59990	MAP2B	1.53184	0	0	0
BnaC08T0350700WE	AT3G61260	REM1.2	0	-0.688611	-0.846661	-0.642377
BnaA09T0522800WE	AT3G61260	REM1.2	0	0	-0.779941	0
BnaA07T0212900WE	AT3G62410	CP12-2	0	-0.715685	0	-1.08999
BnaA09T0531900WE	AT3G62410	CP12-2	0	-0.622869	0	0
BnaA04T0000200WE	AT3G63520	CCD1	0.774005	0	0	0
BnaC04T0248100WE	AT3G63520	CCD1	0.968132	0	0	0
BnaC09T0009700WE	AT4G01610	CATHB3	0	0	-1.45717	0
BnaA09T0012600WE	AT4G01610	CATHB3	0.627978	0	0	0
BnaC09T0013800WE	AT4G02230	RPL19C	0	-0.698601	0	-0.636593
BnaA09T0016100WE	AT4G02230	RPL19C	0	0	-1.09922	0
BnaA03T0277000WE	AT4G03280	PETC	0	0	-0.641213	0
BnaA09T0024300WE	AT4G03280	PETC	0	0	-0.620355	0
BnaC03T0246000WE	AT4G04020	PAP1	0	0.60042	0.695886	0
BnaC09T0259900WE	AT4G04020	PAP1	1.10552	0	0	0
BnaA09T0227500WE	AT4G04020	PAP1	1.4078	0	0	0
BnaC03T0231000WE	AT4G08900	ARGAH1	0	0.744318	0	0
BnaA03T0259800WE	AT4G08900	ARGAH1	1.39759	0.929343	0	0.587847
BnaC03T0708400WE	AT4G09320	NDK1	-0.810425	0	0	0
BnaA08T0003800WE	AT4G09320	NDK1	-0.66073	0	-0.633956	0
BnaA03T0262700WE	AT4G09650	ATPD	-1.22239	0	0	0
BnaC03T0234400WE	AT4G09650	ATPD	-0.933761	-0.65798	0	-0.617118
BnaC09T0287100WE	AT4G09650	ATPD	-0.70411	0	0	0
BnaC02T0349400WE	AT4G11420	TIF3A1	-1.3183	-0.883757	0	0
BnaA03T0268800WE	AT4G11420	TIF3A1	-1.23641	0	0	0
BnaC04T0341800WE	AT4G14070	AAE15	0.920999	0	0	0
BnaA04T0063300WE	AT4G14070	AAE15	1.00893	0	0	0
BnaC01T0200100WE	AT4G14710	ARD3	0	-0.613174	-0.913086	0
BnaA01T0122700WE	AT4G14710	ARD3	0	0.871467	0.743419	0
BnaA03T0446700WE	AT4G17090	BAM3	0.959006	0	0.96407	0
BnaC06T0191800WE	AT4G17090	BAM3	1.57852	0	0.81169	0
BnaA03T0448600WE	AT4G17520	RGGB	0	-1.35833	-1.12035	0
BnaC01T0077300WE	AT4G17520	RGGB	0	0	-0.701765	0
BnaA01T0014700WE	AT4G18480	CHLI1	-0.890847	0	0	0
BnaC06T0182600WE	AT4G18480	CHLI1	0	-0.740904	0	-0.981939
BnaC03T0626700WE	AT4G20830	OGOX1	0	0	0	0.964033
BnaC01T0107800WE	AT4G20830	OGOX1	0.609327	0	0	0.795172
BnaC07T0378800WE	AT4G20830	OGOX1	1.78934	0	0	0
BnaA01T0035300WE	AT4G21445	PRIP	-0.856913	0	0	0
BnaA03T0467500WE	AT4G21445	PRIP	-0.849697	0	0	0
BnaA08T0110100WE	AT4G22670	HIP1	-2.32124	-1.3544	0	-1.2434
BnaA01T0044600WE	AT4G22670	HIP1	-2.12726	0	-1.9714	0
BnaC01T0127200WE	AT4G22670	HIP1	-0.982433	0	0	0
BnaA03T0486700WE	AT4G24620	PGI1	0.665647	0	0	0
BnaC07T0402300WE	AT4G24620	PGI1	0.699962	0	0	0
BnaA04T0100300WE	AT4G26900	HISN4	0.668148	0	0	0
BnaC01T0156900WE	AT4G26900	HISN4	0.683748	0	0	0
BnaC07T0419600WE	AT4G27440	PORB	-2.12876	-0.872713	-1.32984	-1.2787
BnaA01T0088100WE	AT4G27440	PORB	-1.72634	0	-1.13786	0
BnaA08T0147900WE	AT4G28080	TSS	-1.08904	-0.719869	0	0
BnaC07T0423700WE	AT4G28080	TSS	0	0	-2.64428	0
BnaA03T0512800WE	AT4G28730	GRXC5	-2.27531	0	-0.688024	0
BnaA01T0003700WE	AT4G28730	GRXC5	-0.843587	0	0	-0.673376
BnaC01T0073200WE	AT4G28730	GRXC5	2.21984	0	-1.56668	0
BnaA01T0149100WE	AT4G30270	XTH24	0	1.17112	-1.68433	0
BnaA03T0522700WE	AT4G30270	XTH24	0	0.943743	0	0
BnaC07T0441300WE	AT4G30610	SCPL24	0.593288	0	0	0
BnaA03T0526100WE	AT4G30610	SCPL24	0.861686	0	0	0
BnaA08T0132600WE	AT4G31480	BETA1-COP	0	0	0.816841	0
BnaA03T0531800WE	AT4G31480	BETA1-COP	0.944182	0	0	0
BnaC07T0453600WE	AT4G33030	SQD1	-0.958048	0.616983	0	0
Bnascaffold286T0047100WE	AT4G33030	SQD1	-0.841308	0	0	0
BnaC01T0033900WE	AT4G33030	SQD1	0	0	0.678083	0
BnaC01T0027000WE	AT4G33790	FAR3	0	-0.73977	-0.638367	-0.852818
Bnascaffold286T0041200WE	AT4G33790	FAR3	0.59233	0	0	0
BnaA08T0122300WE	AT4G33790	FAR3	0.823437	0	0	0
BnaA08T0117800WE	AT4G34450	GAMMA2-COP	0	-1.20064	-0.657248	0
BnaC01T0021700WE	AT4G34450	GAMMA2-COP	0.631749	0	0	0
BnaC03T0643200WE	AT4G34670	RPS3AB	-0.704153	0	0	-0.781408
BnaC01T0020000WE	AT4G34670	RPS3AB	0	0	0	-0.615702
BnaA08T0113900WE	AT4G35100	PIP2-7	0.643579	0	0	0
BnaC01T0015800WE	AT4G35100	PIP2-7	0.747415	0	0	0
BnaC01T0012600WE	AT4G35450	AKR2A	0	-0.66706	-1.66464	-0.699264
BnaA08T0161900WE	AT4G35450	AKR2A	0	-1.1834	-0.905229	0
BnaC07T0471900WE	AT4G36190		0.780018	0	0	0
BnaC01T0006600WE	AT4G36190		1.08733	0	0	0
Bnascaffold286T0022900WE	AT4G36190		1.54118	0	0	0
BnaA08T0164200WE	AT4G36250	ALDH3F1	0.800399	0	0	0
BnaC07T0472100WE	AT4G36250	ALDH3F1	0.818316	0	0	0
Bnascaffold1716T0000500WE	AT4G37000	RCCR	0	1.57996	0	0
Bnascaffold286T0016300WE	AT4G37000	RCCR	0.733761	0	0	0
BnaA03T0021800WE	AT5G03880		0	-2.7937	-2.29506	0
BnaA10T0281900WE	AT5G03880		0.687037	0	0	0
BnaA03T0003300WE	AT5G04740	ACR12	0.62256	0	0	0
BnaC02T0007300WE	AT5G04740	ACR12	0.717163	1.0107	0.637241	0
BnaA03T0038700WE	AT5G08260	SCPL35	-1.41892	0	0	-0.923473
BnaA10T0249800WE	AT5G08260	SCPL35	0.771963	0	0	0
BnaC09T0540900WE	AT5G08260	SCPL35	0.956922	0	0	0
BnaC09T0540700WE	AT5G08280	HEMC	-1.59341	0	0	-1.0061
BnaA10T0249600WE	AT5G08280	HEMC	-1.19857	0	0	-0.60556
BnaA02T0028600WE	AT5G08280	HEMC	-0.960849	0	0	0
BnaA03T0043300WE	AT5G09590	HSP70-10	0	-0.634694	-0.731302	-0.850945
BnaA02T0032500WE	AT5G09590	HSP70-10	1.22652	0.772827	0.75345	0
BnaC02T0030000WE	AT5G09660	PMDH2	-0.812613	0	0	0
BnaC09T0533600WE	AT5G09660	PMDH2	0	-0.773557	0	0
BnaC09T0519900WE	AT5G10770		1.01458	0	0	0
BnaC02T0036000WE	AT5G10770		1.07066	0	0	0
BnaA02T0044300WE	AT5G12140	CYS1	-1.73301	0	0	0
BnaA10T0225700WE	AT5G12140	CYS1	-0.837148	0	-0.817649	0
BnaA10T0225300WE	AT5G12200	PYD2	1.10918	0	0	0
BnaC09T0507400WE	AT5G12200	PYD2	1.38534	0	0	0
BnaA10T0222800WE	AT5G12470	RER4	1.51118	0	0	0
BnaA03T0068600WE	AT5G12470	RER4	1.56015	0	0.845552	0
BnaA02T0049800WE	AT5G13640	PDAT1	0.894108	0	0.621846	0
BnaA10T0216400WE	AT5G13640	PDAT1	1.49713	0	0	0
BnaC02T0051400WE	AT5G13720		1.89903	0	0	0
BnaA10T0216000WE	AT5G13720		2.52589	0	1.26573	0
BnaA02T0050300WE	AT5G13720		3.12538	0	0	-1.44962
BnaA02T0051800WE	AT5G14040	MPT3	0.628147	0	0	0
BnaC03T0008800WE	AT5G14040	MPT3	0.693811	0	0	0
BnaA10T0213900WE	AT5G14040	MPT3	1.3358	0	0	0
BnaA02T0059000WE	AT5G15450	CLPB3	0	0	0	-0.793193
BnaC09T0481900WE	AT5G15450	CLPB3	0	0	0.817687	0
BnaC02T0087300WE	AT5G19510		-0.87385	0	0	0
BnaA03T0098900WE	AT5G19510		-0.766654	0	0	0
BnaC03T0042200WE	AT5G20290	RPS8A	-0.580689	0	0	0
BnaA03T0103100WE	AT5G20290	RPS8A	0	-0.992568	-1.98469	0
BnaA02T0084500WE	AT5G20290	RPS8A	0	-1.06885	-1.65375	0
BnaC09T0431200WE	AT5G20830	SUS1	0	0.59107	0	0
BnaA10T0167800WE	AT5G20830	SUS1	0.828116	1.07292	0.998392	0
BnaC02T0501900WE	AT5G23440	FTRA1	-1.16064	0	0	-1.09769
BnaA02T0384000WE	AT5G23440	FTRA1	-0.908818	0	0	0
BnaA06T0356000WE	AT5G23890		0.689192	0	0	0
BnaC07T0363500WE	AT5G23890		0.719847	0	0	0
BnaA06T0359400WE	AT5G24300	SS1	0.819797	0	0	0
BnaC07T0360200WE	AT5G24300	SS1	1.41121	0	0.686753	0
BnaA09T0054000WE	AT5G26260		0	0.675628	0	0
BnaA02T0373200WE	AT5G26260		1.15815	0.871786	0	0.598635
BnaA02T0373500WE	AT5G26570	GWD3	1.47028	0	0	0
BnaC02T0488000WE	AT5G26570	GWD3	1.76902	0	1.12583	0
BnaA09T0053700WE	AT5G26570	GWD3	1.79924	0	0.669964	0
BnaC09T0053600WE	AT5G26570	GWD3	2.65485	0	0.8334	0
BnaA06T0386000WE	AT5G30510	RPS1	-1.4347	-1.08001	0	-1.03037
BnaC07T0331000WE	AT5G30510	RPS1	-0.709491	0	0	0
BnaC09T0046000WE	AT5G30510	RPS1	-0.626083	0	0	0
BnaC08T0068000WE	AT5G35100	CYP28	0.872286	0	0	0
BnaA08T0072100WE	AT5G35100	CYP28	0.959566	0	0	0
BnaC04T0399400WE	AT5G40950	RPL27	-0.775718	-0.887918	-1.10982	0
BnaA04T0114700WE	AT5G40950	RPL27	-0.668734	0	0	0
BnaA04T0118900WE	AT5G41520	RPS10B	-0.862659	0	-1.01696	0
BnaA07T0170200WE	AT5G41520	RPS10B	0	0	-0.669288	0
BnaA07T0171500WE	AT5G41790	CIP1	-0.745025	0	0	0.649309
BnaA04T0121200WE	AT5G41790	CIP1	0	1.76835	0	0
BnaC02T0389700WE	AT5G46110	TPT	0.626673	0	0	0
BnaA02T0294600WE	AT5G46110	TPT	0.819738	0	0	0
BnaC02T0399300WE	AT5G47110	LIL3.2	-1.47858	-0.805545	-1.74347	-1.30369
BnaC09T0231500WE	AT5G47110	LIL3.2	-1.14519	-1.1007	-1.29245	-1.42491
BnaA09T0199700WE	AT5G47110	LIL3.2	-1.00392	-1.05497	0	-1.14555
BnaC02T0400400WE	AT5G47210	RGGC	-0.721093	0	0	0
BnaA06T0447500WE	AT5G47210	RGGC	-0.631485	0	0	0
BnaA09T0200400WE	AT5G47210	RGGC	0	0	-1.49484	0.73302
BnaC02T0467800WE	AT5G48480		-0.684424	0	-2.81447	0
BnaA02T0359100WE	AT5G48480		0	-0.764443	-1.18628	-1.08208
BnaC07T0324400WE	AT5G48810	CYTB5-B	-1.50013	0	-1.87906	-0.770682
BnaA06T0392600WE	AT5G48810	CYTB5-B	0	-0.922864	-0.943802	0
BnaC07T0329100WE	AT5G49360	BXL1	-1.16948	0.701416	0	0
BnaA06T0388100WE	AT5G49360	BXL1	0	0.949578	0	0
BnaA02T0138700WE	AT5G53560	CYTB5-E	0	0	-1.74758	-0.81459
BnaA10T0097300WE	AT5G53560	CYTB5-E	0.822073	0	0	-0.965125
BnaA03T0142800WE	AT5G54010	UGT79B6	0	-0.74434	0	-0.648829
BnaA03T0142900WE	AT5G54010	UGT79B6	0.944954	-1.05955	0	0
BnaC03T0083500WE	AT5G55070	E2-OGDH2	0	0.636454	0	0
BnaA10T0108600WE	AT5G55070	E2-OGDH2	0.759383	0	0	0
BnaA03T0138100WE	AT5G55070	E2-OGDH2	0.884663	0	0.623183	0
BnaA02T0129000WE	AT5G55220	TIG	-0.726657	0	0	0
BnaC02T0151400WE	AT5G55220	TIG	-0.698094	0	0	-0.587624
BnaC09T0356100WE	AT5G55480	GDPDL4	1.12215	0	0	0
BnaA10T0111100WE	AT5G55480	GDPDL4	1.69456	0	0	0
BnaC03T0075500WE	AT5G56000	HSP90-4	-0.949087	0	0	0
BnaA03T0131100WE	AT5G56000	HSP90-4	0	3.48502	4.2713	3.19038
BnaA03T0131700WE	AT5G56600	HSP90-4	-0.832752	0	0	0
BnaA10T0122000WE	AT5G56600	HSP90-4	-0.655957	0	0	0
BnaA10T0132700WE	AT5G57800	CER3	0	-0.98143	-0.795569	0
BnaA02T0116200WE	AT5G57800	CER3	0.782714	0	0	-0.724613
BnaC09T0389900WE	AT5G58230	MSI1	-1.72269	-0.743045	-0.613402	-1.46049
BnaA10T0134900WE	AT5G58230	MSI1	-1.1338	0	-0.636892	0
BnaC03T0065900WE	AT5G58260	ndhN	-0.626316	0	0	0
BnaA03T0123000WE	AT5G58260	ndhN	-0.624759	0	0	0
BnaC07T0372100WE	AT5G60980	NTF2	0	0	-2.10105	0
BnaC02T0504900WE	AT5G60980	NTF2	0.663139	-0.864662	-1.694	0
BnaA01T0036500WE	AT5G62390	BAG7	0	-1.72265	0	-2.251
BnaC01T0115500WE	AT5G62390	BAG7	0	0	-0.923345	0
BnaA06T0274900WE	AT5G62810	PEX14	0	-2.63149	-2.55057	-1.68211
BnaC03T0475600WE	AT5G62810	PEX14	0	-2.17969	-5.45291	0
BnaA06T0279600WE	AT5G63420	RNJ	0.922884	0	0	0
BnaC03T0469300WE	AT5G63420	RNJ	1.52086	0	2.05518	0
BnaA06T0287500WE	AT5G64290	DIT2-1	0	-0.673203	0	0
BnaC03T0460100WE	AT5G64290	DIT2-1	0.628824	-0.792802	0	0
BnaA06T0288400WE	AT5G64380		0.681264	0	0	0
BnaC03T0459100WE	AT5G64380		0.892908	0.782998	0.607239	0
BnaA06T0289900WE	AT5G64570	BXL4	0	0.593374	0	0
BnaA02T0399400WE	AT5G64570	BXL4	0.89663	0	0	0
BnaA06T0340100WE	AT5G65810	CGR3	1.06187	0	0	0
BnaA09T0083900WE	AT5G65810	CGR3	1.52479	0	-0.624071	0
BnaA02T0409600WE	AT5G66570	PSBO1	-1.1189	0	0	-0.665466
BnaA09T0091100WE	AT5G66570	PSBO1	0	0	0	-1.03442
BnaA09T0085300WE	AT5G67500	VDAC2	0.614848	0	0	0
BnaA06T0342200WE	AT5G67500	VDAC2	0.938381	0	0	0

### Sheet: Root_duplicates
Brassica Gene ID	AGI	Name	Root -N	Root -P	Root -K	Root -S
BnaA08T0298400WE	AT1G03350		-1.53308	0	0	-1.72234
Bnascaffold2904T0004300WE	AT1G03350		0	0	0	-1.13991
BnaC08T0006300WE	AT1G07990		-1.35725	0	0	0
BnaC05T0058100WE	AT1G07990		0	0	0.93913	0
BnaA08T0272200WE	AT1G09730	ULP2B	0	-1.5669	0	-1.80525
BnaA06T0058400WE	AT1G09730	ULP2B	0	0	0	-0.770759
BnaC05T0073200WE	AT1G09730	ULP2B	-0.665506	0	0	0
BnaC08T0188800WE	AT1G15340	MBD10	-0.816285	0	0	-1.00673
BnaC08T0432600WE	AT1G15340	MBD10	-3.13814	0	0	0
BnaC05T0122800WE	AT1G15340	MBD10	-2.39074	0	-1.91776	0
BnaA08T0246100WE	AT1G15340	MBD10	-0.871456	0	0	0
BnaA08T0235200WE	AT1G18210	CML27	0	-1.91869	0	0
BnaC08T0200400WE	AT1G18210	CML27	0	0	0	1.85531
BnaC07T0170900WE	AT1G20450	ERD10	-2.15399	0	0	0
BnaC05T0168500WE	AT1G20450	ERD10	-1.23359	0	0	0
BnaC07T0157500WE	AT1G22450	COX6B-1	0	0	0	-1.48871
BnaC05T0188200WE	AT1G22450	COX6B-1	-1.3664	0	0.795382	0
BnaA07T0081100WE	AT1G30470	SAL2	-1.15975	0	0	0
BnaA08T0183400WE	AT1G30470	SAL2	-1.03299	0	0	0
BnaC05T0250400WE	AT1G30470	SAL2	0	0.600267	-2.14791	0
BnaA09T0356200WE	AT1G33680	KH3	-1.4881	0	0	0
BnaC06T0092100WE	AT1G33680	KH3	0	0	-0.654804	0
BnaC06T0015800WE	AT1G47710	SERPIN1	0	0	1.86002	0
BnaA10T0058300WE	AT1G47710	SERPIN1	1.02388	0.721894	0.812397	0
BnaA06T0042500WE	AT1G47970		0	1.11572	0.924328	0
BnaC06T0017500WE	AT1G47970		0.794381	1.40368	1.55311	0.720633
BnaC06T0106400WE	AT1G52380	NUP50A	0	-1.57422	0	-1.48543
BnaA05T0165000WE	AT1G52380	NUP50A	1.32238	0	2.07584	0
BnaA07T0282600WE	AT1G66680	AR401	0	0	0	-0.741919
BnaC06T0352500WE	AT1G66680	AR401	0	0	0.634575	0
BnaA02T0196100WE	AT1G72150	PATL1	0	-0.582769	-0.59379	-0.984407
BnaA07T0256100WE	AT1G72150	PATL1	0	-0.77962	0	0
BnaA07T0325200WE	AT1G72150	PATL1	-1.08704	0	-0.602944	0
BnaA02T0196200WE	AT1G72160	PATL3	0	-2.00895	0	-1.47432
BnaC06T0314200WE	AT1G72160	PATL3	0	-1.19384	0	-1.23743
BnaA07T0354800WE	AT1G76180	ERD14	-0.784483	0	0	-0.953971
BnaA07T0239200WE	AT1G76180	ERD14	0	-0.983868	-0.786551	-0.721384
BnaC06T0456900WE	AT1G78300	GRF2	0	-4.09568	0	0
BnaA07T0227500WE	AT1G78300	GRF2	0	-0.804325	0	0
BnaA04T0035500WE	AT1G79920	HSP70-15	0.795297	0	0	0
BnaA06T0010600WE	AT1G79920	HSP70-15	0.756014	1.34967	1.04843	0
BnaC02T0411900WE	AT2G01630		0	0	-0.587719	0
BnaA02T0315500WE	AT2G01630		1.11832	0	0	0.934979
BnaA07T0032500WE	AT2G17120	LYM2	0	1.20566	-1.5442	0
BnaA06T0351200WE	AT2G17120	LYM2	0	2.121	-0.856421	1.83724
BnaC07T0039900WE	AT2G17840	ERD7	0	0.657588	1.17498	0
BnaA06T0347000WE	AT2G17840	ERD7	0.895927	0.861243	1.89143	0
BnaC05T0246500WE	AT2G18110		0	0	1.85752	0
BnaA09T0382800WE	AT2G18110		0	1.41964	0	0
BnaC09T0137500WE	AT2G20280	C3H21	-5.30066	0	0	-4.69017
BnaA07T0004700WE	AT2G20280	C3H21	-1.91143	-1.09032	0	-1.85071
BnaA09T0573300WE	AT2G20280	C3H21	0	-1.20388	-1.15667	-1.44382
BnaA09T0555300WE	AT2G23120		-2.54131	0	0	-0.98032
BnaC08T0387300WE	AT2G23120		0	-0.590398	-1.04102	-0.860924
BnaC03T0212500WE	AT2G27510	FD3	-1.55357	0	-1.74627	0
BnaA04T0168300WE	AT2G27510	FD3	0	0.664527	-0.848289	0
BnaA03T0244000WE	AT2G27710	RPP2B-2	-0.77061	0	-0.849399	0
BnaC03T0211900WE	AT2G27710	RPP2B-2	0	0	1.00776	0
BnaC04T0467900WE	AT2G27710	RPP2B-2	0	0	1.17004	0.610114
BnaC04T0201500WE	AT2G27730		-2.42652	-0.779474	0	0
BnaA07T0149800WE	AT2G27730		0	0	-8.85036	0
BnaC04T0167200WE	AT2G30620	HON2	0	0	0	-0.876221
BnaA04T0186800WE	AT2G30620	HON2	1.74967	0.83888	0	0
BnaC04T0148200WE	AT2G32240	PICC	0	0	0.75016	0
BnaC03T0119300WE	AT2G32240	PICC	-2.10448	1.91855	-1.65251	1.30823
BnaA04T0234300WE	AT2G38380	PER22	0	0	-1.39879	-2.67095
BnaC04T0547800WE	AT2G38380	PER22	-0.952798	0	0	0
BnaA03T0217100WE	AT2G41630	TFIIB1	0	-0.693217	0	-0.777067
BnaA05T0015700WE	AT2G41630	TFIIB1	-3.0221	-1.00239	0	0
BnaA05T0016800WE	AT2G41740	VLN2	0.91194	0.869147	1.68612	0
BnaA03T0217700WE	AT2G41740	VLN2	0.999463	1.28798	1.32412	0.86457
BnaA03T0230400WE	AT2G44790	UCC2	-0.88457	0	-0.820675	0
BnaC03T0194200WE	AT2G44790	UCC2	1.3755	0	1.6282	2.04352
BnaC04T0592600WE	AT2G45820	DBP	0	0	-0.967773	0
BnaA04T0275900WE	AT2G45820	DBP	1.7792	1.83954	1.75685	1.96804
BnaA01T0301800WE	AT3G05900		-2.26463	0	-1.84733	0
BnaA03T0311300WE	AT3G05900		-1.74686	0	0	0
BnaC05T0517500WE	AT3G05900		0	0	-0.58332	0
BnaC03T0324500WE	AT3G11950		0	0	0.769602	0
BnaC05T0458400WE	AT3G11950		1.57761	0.928692	1.5879	0
BnaA05T0361900WE	AT3G13930	MTE2-2	-0.792172	-1.0342	0	-0.893254
BnaA03T0347700WE	AT3G13930	MTE2-2	0	-1.01265	0	-0.747079
BnaC01T0359800WE	AT3G15790	MBD11	-0.8987	0	0	-0.973345
BnaA01T0258600WE	AT3G15790	MBD11	-1.56601	0	-2.1709	0
BnaA01T0257500WE	AT3G15950	NAI2	0	-5.69469	-1.53591	0
BnaC05T0417600WE	AT3G15950	NAI2	0	0.991	0	0
BnaC01T0358000WE	AT3G15950	NAI2	1.11878	1.99525	1.9246	1.47835
BnaA01T0236000WE	AT3G19390	RD21C	0	0	0.620399	0
BnaC01T0329400WE	AT3G19390	RD21C	1.78987	2.61813	1.92959	1.65487
BnaA05T0292400WE	AT3G21770	PER30	-0.838662	0	0	-1.21491
BnaC01T0310600WE	AT3G21770	PER30	0	1.58176	0	1.46314
BnaC03T0518600WE	AT3G45190		-1.91178	0	0	0
BnaA06T0182400WE	AT3G45190		-0.91367	0	0	0
BnaA04T0034000WE	AT3G56240	CCH	-1.24129	0	0.842226	0
BnaC04T0376100WE	AT3G56240	CCH	-1.21759	0	-3.97985	0
BnaA07T0187900WE	AT3G56240	CCH	0	0	0.687929	0
BnaC06T0240700WE	AT3G58550	LTPG22	0.745074	1.9265	0.873546	1.49141
BnaA04T0022600WE	AT3G58550	LTPG22	0	2.12306	1.0664	2.50032
BnaC04T0271000WE	AT3G60240	EIF4G	0	0	0	-1.02469
BnaA04T0016500WE	AT3G60240	EIF4G	0	0	0.872639	0
BnaA03T0261000WE	AT4G09160	PATL5	0	0	0	-2.05059
BnaC03T0232400WE	AT4G09160	PATL5	-1.73682	0	0	-1.42614
BnaA09T0234900WE	AT4G11740	PUX8	0.950179	0	0	0
BnaC02T0347300WE	AT4G11740	PUX8	0	0	2.05415	0
BnaA08T0050100WE	AT4G13930	SHM4	0	-3.49737	0	0
BnaA04T0062400WE	AT4G13930	SHM4	0	-0.75103	-0.697316	0
BnaA01T0007000WE	AT4G17520	RGGB	-0.901637	-1.68647	0	-2.93519
BnaC01T0077300WE	AT4G17520	RGGB	0	0.741798	0.857577	0
BnaA08T0098300WE	AT4G17520	RGGB	0	2.14588	1.35703	1.62324
BnaA01T0044600WE	AT4G22670	HIP1	0	0.952935	1.41187	0
BnaA08T0110100WE	AT4G22670	HIP1	0.811867	1.30812	1.35994	0.815155
BnaA03T0533900WE	AT4G31840	ENODL15	0	-1.79427	0	0
BnaA08T0131100WE	AT4G31840	ENODL15	-2.85263	0	-1.35734	0
BnaC07T0463800WE	AT4G34670	RPS3AB	0	-1.12654	0	0
BnaC01T0020000WE	AT4G34670	RPS3AB	0	-1.04064	0	0
BnaA03T0555800WE	AT4G35450	AKR2A	0	-0.773054	0	-0.850117
BnaC07T0467100WE	AT4G35450	AKR2A	1.21465	0	0.663325	0
BnaA08T0174500WE	AT4G39680	ACINUS	-1.79234	0	0	0
Bnascaffold286T0005400WE	AT4G39680	ACINUS	0	0	-0.816642	1.10666
BnaA02T0044300WE	AT5G12140	CYS1	0	0.925546	0.853924	0.741653
BnaA10T0225700WE	AT5G12140	CYS1	0	2.73018	1.62511	1.59463
BnaC09T0508000WE	AT5G12140	CYS1	1.32928	3.41448	2.88235	2.53216
BnaC09T0473600WE	AT5G16270	SYN4	0	0	-1.25492	-1.31794
BnaA10T0198800WE	AT5G16270	SYN4	0.63029	0.638446	0	0
BnaC02T0068900WE	AT5G16620	TIC40	0	0	0.988125	0
BnaA10T0196700WE	AT5G16620	TIC40	0	0	1.53125	0
BnaC03T0023800WE	AT5G16730	MAC	1.62902	0	0	0
BnaA10T0195800WE	AT5G16730	MAC	1.26769	0.978055	0.891074	0.951039
BnaC09T0470500WE	AT5G16730	MAC	0.695203	0	0.813116	1.06886
BnaA03T0091600WE	AT5G17820	PER57	0	-1.75073	0	0
BnaC02T0076600WE	AT5G17820	PER57	-2.95234	0	-1.97083	0
BnaA02T0071400WE	AT5G17820	PER57	0	0	-2.0172	0
BnaA10T0187100WE	AT5G17910		0	-0.947245	-1.18019	-1.27812
BnaC09T0460300WE	AT5G17910		0.892639	0	0	0
BnaA03T0091900WE	AT5G17910		0	1.75181	0	0
BnaC03T0029200WE	AT5G17910		0	0	0	0.873859
BnaC09T0431200WE	AT5G20830	SUS1	0	0	0	-0.757574
BnaA03T0105500WE	AT5G20830	SUS1	0	-2.88149	0	0
BnaA03T0111300WE	AT5G22880	HTB2	-1.48436	0	0	0
BnaC09T0418200WE	AT5G22880	HTB2	0	0	-0.973067	0
BnaA07T0064000WE	AT5G28540	BIP1	0	-1.20554	0	0
BnaC03T0146800WE	AT5G28540	BIP1	0	0.904779	0.825455	0
BnaA07T0171500WE	AT5G41790	CIP1	0	1.60246	-1.65829	0
BnaA04T0121200WE	AT5G41790	CIP1	1.69033	2.3268	0	1.8621
BnaC02T0364000WE	AT5G43060	RD21B	0.993123	0	0	0
BnaA06T0471400WE	AT5G43060	RD21B	1.40857	1.32064	1.53294	0.899119
BnaC07T0223800WE	AT5G44130	FLA13	0	1.07228	0.777888	1.02801
BnaA09T0184900WE	AT5G44130	FLA13	1.29007	2.6254	2.01391	2.15657
BnaA02T0301800WE	AT5G47030		0	0	1.01553	0
BnaC07T0251500WE	AT5G47030		0	1.09995	0.611385	0
BnaA06T0448900WE	AT5G47030		0	1.16183	1.00667	0.739083
BnaC09T0230100WE	AT5G47030		0	1.42698	0.618926	1.12253
BnaC02T0400400WE	AT5G47210	RGGC	-1.50605	-0.900663	-0.629091	-1.03779
BnaA06T0447500WE	AT5G47210	RGGC	0	0	0	-1.00558
BnaA09T0200400WE	AT5G47210	RGGC	0	0	0	-0.690333
BnaA09T0041700WE	AT5G48480		0	0	-2.39584	0
BnaC07T0321900WE	AT5G48480		0	1.05228	1.15191	0
BnaA10T0114200WE	AT5G55660		0	0	-1.58744	0
BnaC02T0148100WE	AT5G55660		0	0	1.88233	0
BnaA10T0128100WE	AT5G57290	RPP3B	0	0	-1.49189	0
BnaA02T0119800WE	AT5G57290	RPP3B	2.50621	3.35857	1.68746	0.766944
